# Segregation of floricolous ants along latitudinal and urbanization gradients

**DOI:** 10.1101/588186

**Authors:** Alan Vergnes, Quentin Rome, Inès Gayral, Colin Fontaine

## Abstract

Recent call has been made to study the biogeography of species interactions in order to better understand ecosystems’ states and processes, as well as their response to global anthropogenic disturbances. Ants (Formicidae) are a dominant group of arthropods with a central role in ecosystem functioning. Many ant species, those feeding on liquids, are floricolous and consume nectar. The biogeography of ant-flower interactions is still poorly studied and especially in temperate area. Here we quantify variations in ant-flower interaction frequency in response to latitudinal and urbanization gradients at a country scale.

We used data from a flower-visitor monitoring program that includes pictures on 2511 flower plants across Continental France (Mainland) and over 4 years. We analysed the occurrence of the ant-flower interactions along two gradients: latitude and urbanization, this for 10 ant taxa corresponding to different taxonomical level (from family to species).

Ants visited 26 % of the sampled plants. Most of the observed ant-flower interaction involved the subfamily Formicinae (82.1 %), followed by Myrmicinae and Dolichoderinae (6.9 % and 4.6 % respectively). Globally, (i) the probability of occurrence was negatively related to latitudes (ii) and to urbanization at lower latitude. (iii) Responses to latitude among sub families, genus and species level responses were segregated and taxonomically aggregated.

At lower taxonomic levels we found clear latitudinal niche partitioning among ant taxa suggesting that competition, on both evolutionary and ecological time scales, is a major process structuring ant communities. Finally, our results highlight that the effects of large scale perturbation like urbanization can vary and affect latitudinal gradient.
