## Supplemental Table 1 for "Segregation of floricolous ants along latitudinal and urbanization gradients"

### Sheet: Feuil1
Segregation of floricolous ants along latitudinal and urbanization gradients
Alan Vergnes, Quentin Rome, Inès Gayral & Colin Fontaine
S1 Table. Details of taxonomic levels between studied groups
Species and group of species			Used taxonomic groups
sub-families	genera (subgenera)	species and taxonomic groups	sub-families	genera (subgenera)	species and taxonomic groups
Dolichoderinae		(11 species)	Dolichoderinae
	Dolichoderus	quadripunctatus
	Linepithema	humile
	Tapinoma	(5 species)		Tapinoma
	Tapinoma	erraticum
	Tapinoma	nigerrimum
	Tapinoma	pygmaeum
Formicinae		(79 species)	Formicinae
	Camponotus	(15 species)		Camponotus
	Camponotus	black (7 species)
	Camponotus	aethiops
	Camponotus	cruentatus
	Camponotus	fallax
	Camponotus	foreli
	Camponotus	herculeanus
	Camponotus	lateralis			lateralis
	Camponotus	ligniperda
	Camponotus	piceus			piceus
	Camponotus	sylvaticus
	Camponotus	truncatus
	Camponotus	vagus
	Cataglyphis	(2 species)
	Cataglyphis	cursor
	Cataglyphis	piliscapa
	Formica (Formica)	(7 species)		Formica
	Formica (Serviformica)	(16 species)		Serviformica
	Formica (Coptoformica)	two-colored (4 species)
	Formica (Serviformica+Iberoformica)	two-colored (6 species)
	Formica (Serviformica)	silky grey (10 species)
	Formica (Serviformica)	cinerea
	Formica (Serviformica)	cunicularia
	Formica (Serviformica)	fusca
	Formica (Serviformica)	gagates
	Formica (Serviformica)	rufibarbis
	Formica (Raptiformica)	sanguinea
	Lasius	(25 species)		Lasius
	Lasius	two-colored (2 species)
	Lasius	brunneus
	Lasius	emarginatus			emarginatus
	Lasius	black (11 species)			black
	Lasius	fuliginosus
	Lasius	niger
	Lasius	yellow (12 species)
	Plagiolepis	(6 species)
	Proformica	(2 species)
Myrmicinae		(117 species)	Myrmicinae
	Aphaenogaster	(6 species)
	Crematogaster	(3 species)
	Crematogaster	auberti
	Crematogaster	scutellaris
	Crematogaster	sordidula
	Leptothorax/Temnothorax	(42 species)
	Manica	rubida
	Messor	(6 species)
	Monomorium	(2 species)
	Myrmica	(23 species)
	Myrmica	ruginodis
	Pheidole	pallidula
	Tetramorium	(10 species)
FORMICIDAE		(216 species)
